# N1-methylpseudouridine mRNA modification enhances efficiency and specificity of gene overexpression by preventing Prkra-mediated global translation repression

**DOI:** 10.1101/2024.12.06.627293

**Authors:** Tong Lu, Aijun Chen, Sen Wang, Yizhuang Zhang, Boya Yang, Jiasheng Wang, Hailing Fang, Qianqian Gong, Ang Li, Xiangguo Liu, Pengcheng Ma, Bingyu Mao, De-Li Shi, Ming Shao

## Abstract

In vitro transcribed messenger RNA (IVT mRNA) has emerged as a pivotal tool in mRNA-based therapies and has been extensively employed in gene function studies and genetic tool applications. However, the IVT process generates double-stranded RNA (dsRNA) by-products that are recognized by dsRNA sensors, triggering innate immune responses. In this study, we comprehensively analyzed the detrimental effects of dsRNA by-products on early zebrafish embryos, revealing that these by-products induce cell necrosis and delay maternal-zygotic transition by reducing global translation efficiency via Prkra, a recently identified dsRNA sensor in pluripotent cells. Importantly, we demonstrate that N1-methylpseudouridine (m1φ) modification of IVT mRNAs effectively mitigates these adverse effects, as m1φ-modified dsRNAs exhibit significantly lower binding affinity to the Prkra dimer. Our findings underscore a previously overlooked challenge in the use of IVT mRNA in early embryos and offer a robust solution to enhance the fidelity of mRNA applications. Furthermore, we elucidate that m1φ modification minimizes the dsRNA-induced stress response in pluripotent cells through a distinct mechanism.
