## Supplementary material for "N1-methylpseudouridine mRNA modification enhances efficiency and specificity of gene overexpression by preventing Prkra-mediated global translation repression": Raw data for each Figure

### Sheet: Fig. 1
Fig. 1E
Phenotypic analysis after injecting cas9 mRNA or protein	Experiment	Groups	normal	mild	moderate	severe	lysed	total
	Exp1	uninjected co.	91	0	0	0	0	91
		cas9 mRNA (100 pg)	49	3	1	1	5	59
		cas9 mRNA (200 pg)	42	5	7	3	18	75
		cas9 mRNA (400 pg)	44	13	5	5	22	89
		Cas9 protein (250 pg)	54	0	0	0	0	54
		Cas9 protein (500 pg)	72	0	0	0	1	73
		Cas9 protein (1000 pg)	84	0	0	1	1	86
	Exp2	uninjected co.	113	0	0	0	1	114
		cas9 mRNA (100 pg)	66	2	1	3	8	80
		cas9 mRNA (200 pg)	55	4	4	11	20	94
		cas9 mRNA (400 pg)	49	7	6	14	27	103
		Cas9 protein (250 pg)	87	0	0	0	0	87
		Cas9 protein (500 pg)	55	1	0	0	1	57
		Cas9 protein (1000 pg)	70	0	0	1	1	72
	Exp3	uninjected co.	194	0	0	0	0	194
		cas9 mRNA (100 pg)	89	7	2	3	9	110
		cas9 mRNA (200 pg)	80	13	7	6	29	135
		cas9 mRNA (400 pg)	23	12	7	6	22	70
		Cas9 protein (250 pg)	103	0	0	0	1	104
		Cas9 protein (500 pg)	96	0	0	0	0	96
		Cas9 protein (1000 pg)	140	0	0	0	1	141
	Total	uninjected co.	398	0	0	0	1	399
		cas9 mRNA (100 pg)	204	12	4	7	22	249
		cas9 mRNA (200 pg)	177	22	18	20	67	304
		cas9 mRNA (400 pg)	116	32	18	25	71	262
		Cas9 protein (250 pg)	244	0	0	0	1	245
		Cas9 protein (500 pg)	223	1	0	0	2	226
		Cas9 protein (1000 pg)	294	0	0	2	3	299
Fig. 1I
Phenotypic analysis after injecting wild-type or frame-shifting cas9 mRNA	Experiment	Groups	normal	mild	moderate	severe	lysed	total
	Exp1	uninjected co.	65	0	0	0	0	65
		Cas9 protein (500 pg)	53	1	0	0	0	54
		cas9 mRNA (300 pg)	79	17	10	13	32	151
		cas9 FS mRNA (300 pg)	86	16	12	13	44	171
	Exp2	uninjected co.	73	0	0	0	0	73
		Cas9 protein (500 pg)	49	0	0	1	1	51
		cas9 mRNA (300 pg)	73	13	11	14	29	140
		cas9 FS mRNA (300 pg)	90	16	12	14	37	169
	Exp3	uninjected co.	73	0	0	0	0	73
		Cas9 protein (500 pg)	132	1	0	0	0	133
		cas9 mRNA (300 pg)	116	21	13	17	46	213
		cas9 FS mRNA (300 pg)	132	26	19	21	59	257
	Total	uninjected co.	211	0	0	0	0	211
		Cas9 protein (500 pg)	234	2	0	1	1	238
		cas9 mRNA (300 pg)	268	51	34	44	107	504
		cas9 FS mRNA (300 pg)	308	58	43	48	140	597
Fig. 1K
Optical density analysis of J2 dot blot	mRNA	Groups	1st	2nd	3rd
	cas9	original mRNA	0.094	0.091	0.088
		-dsRNA mRNA	0.032	0.029	0.041
	Tol2 TP	original mRNA	0.102	0.095	0.07
		-dsRNA mRNA	0.031	0.036	0.042
	nanog	original mRNA	0.108	0.104	0.092
		-dsRNA mRNA	0.041	0.039	0.045
Relative dsRNA level	mRNA	Groups	1st	2nd	3rd	average	stdev
	cas9	original mRNA	2.76471	2.67647	2.58824	2.67647	0.0882353
		-dsRNA mRNA	0.941176	0.852941	1.20588	1	0.183676
	Tol2 TP	original mRNA	2.80734	2.61468	1.92661	2.44954	0.463007
		-dsRNA mRNA	0.853211	0.990826	1.15596	1	0.151585
	nanog	original mRNA	2.592	2.496	2.208	2.432	0.19984
		-dsRNA mRNA	0.984	0.936	1.08	1	0.0733212
Fig. 1L
Phenotypic statistics after injecting original or dsRNA-removed mRNA	mRNA	Groups	normal	mild	moderate	severe	lysed	total
	cas9	uninjected co.	300	6	2	0	0	308
		original mRNA	169	43	20	15	206	453
		-dsRNA mRNA	422	20	9	7	37	495
	Tol2 TP	uninjected co.	260	0	0	0	0	260
		original mRNA	75	38	20	29	132	294
		-dsRNA mRNA	278	13	6	10	17	324
	nanog	uninjected co.	145	0	0	0	0	145
		original mRNA	26	34	55	90	130	335
		-dsRNA mRNA	200	3	2	2	5	212
Fig. 1M
Suvival statistics after injecting original or dsRNA-removed cas9 mRNA	mRNA	Groups	16-cell	4 hpf	8 hpf	10 hpf	24 hpf	2 dpf	7 dpf	14 dpf
	cas9	uninjected co.	200	200	200	200	199	198	195	178
		original mRNA	400	386	323	308	250	229	163	98
		-dsRNA mRNA	400	388	379	372	362	349	297	246

### Sheet: Fig. 2
Fig. 2J
RT-qPCR analysis of maternal mRNA expression after injecting dsRNA+ cas9 mRNA or dsRNA (raw Ct values)	Primer	Groups	1st	2nd	3rd
	btg4	uninjected co. (0 hpf)	19.05	18.62	18.62
		uninjected co. (6 hpf)	23.38	23.02	23.23
		dsRNA+ cas9 mRNA (6 hpf)	21.6	21.23	21.63
		dsRNA+ (6 hpf)	21.59	21.24	21.4
	casd1	uninjected co. (0 hpf)	22.33	22.49	22.55
		uninjected co. (6 hpf)	26.29	26.29	26.37
		dsRNA+ cas9 mRNA (6 hpf)	25.11	25.36	25.2
		dsRNA+ (6 hpf)	25	25.17	25.23
	cldnd	uninjected co. (0 hpf)	17.57	17.56	17.61
		uninjected co. (6 hpf)	20.56	20.71	20.39
		dsRNA+ cas9 mRNA (6 hpf)	20.35	20.49	20.52
		dsRNA+ (6 hpf)	20.11	20.21	20.1
	lipg	uninjected co. (0 hpf)	21.12	21.06	21.11
		uninjected co. (6 hpf)	26.19	26.11	26.01
		dsRNA+ cas9 mRNA (6 hpf)	24.2	24.13	24.04
		dsRNA+ (6 hpf)	24.58	24.34	24.2
	ripor3	uninjected co. (0 hpf)	22.11	22.14	22.18
		uninjected co. (6 hpf)	25.2	25.09	24.98
		dsRNA+ cas9 mRNA (6 hpf)	24	23.97	24.06
		dsRNA+ (6 hpf)	24.02	23.7	23.93
	slc35f2	uninjected co. (0 hpf)	24.25	24.21	24.5
		uninjected co. (6 hpf)	26.62	26.61	26.88
		dsRNA+ cas9 mRNA (6 hpf)	26.57	26.46	26.9
		dsRNA+ (6 hpf)	26.61	26.51	26.78
	acad1	uninjected co. (0 hpf)	23.16	22.94	23
		uninjected co. (6 hpf)	24.96	24.95	25.02
		dsRNA+ cas9 mRNA (6 hpf)	25.36	25.12	25.16
		dsRNA+ (6 hpf)	25.22	25.19	25.09
	cd82b	uninjected co. (0 hpf)	22.37	22.45	22.77
		uninjected co. (6 hpf)	25.24	25.16	25.33
		dsRNA+ cas9 mRNA (6 hpf)	24.99	24.86	25.16
		dsRNA+ (6 hpf)	24.74	24.82	25.08
	gapdh	uninjected co. (0 hpf)	20.17	20.21	20.34
		uninjected co. (6 hpf)	20.29	20.38	20.32
		dsRNA+ cas9 mRNA (6 hpf)	21.1	21.04	21.03
		dsRNA+ (6 hpf)	21.4	21.67	21.45
Relative level of maternal mRNAs	Primer	Groups	1st	2nd	3rd	average	stdev
	btg4	uninjected co. (0 hpf)	0.769068	1.06524	1.16569	1	0.206203
		uninjected co. (6 hpf)	0.041555	0.056766	0.047078	0.0484663	0.00769995
		dsRNA+ cas9 mRNA (6 hpf)	0.250205	0.310181	0.23345	0.264612	0.0403433
		dsRNA+ (6 hpf)	0.310181	0.47671	0.366322	0.384404	0.0847243
	casd1	uninjected co. (0 hpf)	1.03946	0.956495	1.00405	1	0.0416284
		uninjected co. (6 hpf)	0.072586	0.077258	0.070113	0.073319	0.00362846
		dsRNA+ cas9 mRNA (6 hpf)	0.288337	0.232585	0.258069	0.259664	0.0279102
		dsRNA+ (6 hpf)	0.38311	0.410607	0.338172	0.377296	0.0365658
	cldnd	uninjected co. (0 hpf)	0.958602	0.992407	1.04899	1	0.0456709
		uninjected co. (6 hpf)	0.131124	0.125783	0.150622	0.135843	0.0130746
		dsRNA+ cas9 mRNA (6 hpf)	0.265909	0.231487	0.225157	0.240851	0.0219305
		dsRNA+ (6 hpf)	0.386624	0.434975	0.403042	0.408214	0.0245869
	lipg	uninjected co. (0 hpf)	0.936138	1.00333	1.06054	1	0.0622652
		uninjected co. (6 hpf)	0.030286	0.034073	0.035031	0.03313	0.00250912
		dsRNA+ cas9 mRNA (6 hpf)	0.210924	0.212391	0.224501	0.215939	0.00745139
		dsRNA+ (6 hpf)	0.199546	0.284163	0.268835	0.250848	0.045085
	ripor3	uninjected co. (0 hpf)	0.974428	0.981206	1.04437	1	0.0385713
		uninjected co. (6 hpf)	0.124363	0.142855	0.147893	0.13837	0.0123895
		dsRNA+ cas9 mRNA (6 hpf)	0.500911	0.490603	0.457749	0.483088	0.0225411
		dsRNA+ (6 hpf)	0.608204	0.915497	0.670183	0.731295	0.162506
	slc35f2	uninjected co. (0 hpf)	0.998976	1.05594	0.945089	1	0.0554301
		uninjected co. (6 hpf)	0.210009	0.225082	0.179061	0.204717	0.0234624
		dsRNA+ cas9 mRNA (6 hpf)	0.381174	0.394616	0.288876	0.354889	0.0575624
		dsRNA+ (6 hpf)	0.456448	0.589892	0.420018	0.488786	0.0894349
	acad1	uninjected co. (0 hpf)	0.868434	1.03993	1.09163	1	0.116835
		uninjected co. (6 hpf)	0.271023	0.290476	0.265446	0.275648	0.0131404
		dsRNA+ cas9 mRNA (6 hpf)	0.360105	0.407957	0.39406	0.387374	0.0246167
		dsRNA+ (6 hpf)	0.48852	0.601438	0.553436	0.547798	0.0566697
	cd82b	uninjected co. (0 hpf)	1.06184	1.0328	0.90536	1	0.0832365
		uninjected co. (6 hpf)	0.157843	0.177583	0.151413	0.16228	0.0136375
		dsRNA+ cas9 mRNA (6 hpf)	0.329092	0.345454	0.278657	0.317734	0.0348168
		dsRNA+ (6 hpf)	0.481819	0.549642	0.394081	0.475181	0.0779927
Fig. 2K
RT-qPCR analysis of zygotic mRNA expression after injecting dsRNA+ cas9 mRNA or dsRNA (raw Ct values)	Primer	Groups	1st	2nd	3rd
	apoeb	uninjected co. (6 hpf)	19.39	19.01	19.21
		dsRNA+ cas9 mRNA (6 hpf)	19.18	18.81	19.11
		dsRNA+ (6 hpf)	21.41	21.01	21.29
	cxcr4b	uninjected co. (6 hpf)	20.9	21.2	21.45
		dsRNA+ cas9 mRNA (6 hpf)	22.09	22.1	22.06
		dsRNA+ (6 hpf)	22.92	23.24	23.24
	dusp6	uninjected co. (6 hpf)	24.18	24.32	24.1
		dsRNA+ cas9 mRNA (6 hpf)	24.25	24.19	24.23
		dsRNA+ (6 hpf)	26.66	26.84	26.64
	fgfr4	uninjected co. (6 hpf)	24.09	24	24.04
		dsRNA+ cas9 mRNA (6 hpf)	24.35	24	24.1
		dsRNA+ (6 hpf)	26.78	26.75	26.36
	grhl3	uninjected co. (6 hpf)	22.07	22.02	21.98
		dsRNA+ cas9 mRNA (6 hpf)	22.06	22.18	22.11
		dsRNA+ (6 hpf)	23.23	23.32	23.19
	nnr	uninjected co. (6 hpf)	19.56	19.38	19.46
		dsRNA+ cas9 mRNA (6 hpf)	20.29	20.2	20.19
		dsRNA+ (6 hpf)	21.61	21.48	21.39
	vent	uninjected co. (6 hpf)	24.64	24.38	24.31
		dsRNA+ cas9 mRNA (6 hpf)	24.44	24.08	24.02
		dsRNA+ (6 hpf)	27.02	26.69	26.59
	wnt11	uninjected co. (6 hpf)	23.54	23.55	23.6
		dsRNA+ cas9 mRNA (6 hpf)	23.22	23.35	23.43
		dsRNA+ (6 hpf)	25.03	25.12	25.23
	gapdh	uninjected co. (6 hpf)	20.79	20.63	20.75
		dsRNA+ cas9 mRNA (6 hpf)	20.63	20.37	20.45
		dsRNA+ (6 hpf)	21.47	21.39	21.42
Relative level of zygotic mRNA	Primer	Groups	1st	2nd	3rd	average	stdev
	apoeb	uninjected co. (6 hpf)	0.918375	1.06966	1.01196	1	0.0763496
		dsRNA+ cas9 mRNA (6 hpf)	0.950762	1.02609	0.880964	0.952605	0.0725801
		dsRNA+ (6 hpf)	0.362777	0.452866	0.380813	0.398819	0.0476672
	cxcr4b	uninjected co. (6 hpf)	1.25453	0.912028	0.83344	1	0.223906
		dsRNA+ cas9 mRNA (6 hpf)	0.492143	0.408144	0.443544	0.447944	0.042172
		dsRNA+ (6 hpf)	0.495566	0.375569	0.38346	0.418198	0.0671184
	dusp6	uninjected co. (6 hpf)	1.0562	0.857902	1.0859	1	0.123953
		dsRNA+ cas9 mRNA (6 hpf)	0.900555	0.783978	0.806019	0.830184	0.0619315
		dsRNA+ (6 hpf)	0.303314	0.253294	0.297072	0.28456	0.0272564
	fgfr4	uninjected co. (6 hpf)	1.01365	0.965644	1.0207	1	0.0299613
		dsRNA+ cas9 mRNA (6 hpf)	0.757629	0.806398	0.795296	0.786441	0.0255619
		dsRNA+ (6 hpf)	0.251663	0.24309	0.325237	0.27333	0.0451567
	grhl3	uninjected co. (6 hpf)	1.01288	0.938522	1.0486	1	0.0561573
		dsRNA+ cas9 mRNA (6 hpf)	0.912858	0.701474	0.778335	0.797556	0.106995
		dsRNA+ (6 hpf)	0.726212	0.645488	0.721196	0.697632	0.0452276
	nnr	uninjected co. (6 hpf)	0.981539	0.995241	1.02322	1	0.0212447
		dsRNA+ cas9 mRNA (6 hpf)	0.529652	0.470777	0.501082	0.500504	0.0294418
		dsRNA+ (6 hpf)	0.379749	0.393141	0.42724	0.400043	0.0244863
	vent	uninjected co. (6 hpf)	0.910632	0.975992	1.11338	1	0.103482
		dsRNA+ cas9 mRNA (6 hpf)	0.936234	1.00343	1.10569	1.01512	0.0853278
		dsRNA+ (6 hpf)	0.28028	0.333311	0.36474	0.32611	0.0426879
	wnt11	uninjected co. (6 hpf)	1.06312	0.944949	0.991929	1	0.059499
		dsRNA+ cas9 mRNA (6 hpf)	1.18781	0.906455	0.906455	1.00024	0.162442
		dsRNA+ (6 hpf)	0.606386	0.538982	0.509908	0.551759	0.0494918

### Sheet: Fig. 3
Fig. 3B
Phenotypic analysis after cas9 mRNA injection, CHX treatment and puromycin treatment	Groups		normal	mild	moderate	severe	lysed	total
	uninjected co.		63	0	0	0	0	63
	cas9 mRNA		42	25	16	21	37	141
	5 μg/mL CHX		2	3	75	35	20	135
	8 μg/mL puromycin		5	12	59	26	24	126
Fig. 3D
Quantitative analysis of PI staining after cas9 mRNA injection, CHX treatment and puromycin treatment (Raw data)		Groups	1	2	3	4	5	6	7	8	9	10	11	12	13	14	15	16	17	18	19	20	21	22	23	24	25	26	27	28	29	30	31	32
	RawIntDen	uninjected co.	12	379	0	0	850	0	69	106	247	5524	0	0	87	273	1014	0	379	0	0	4	2552	0	0	455	0	0	0	0	0	1122	0	0
		cas9 mRNA (300 pg)	41754	11230	100764	36552	15	16277	51940	159088	70475	13557	51922	10712	109498	189575	198266	35519	199802	113221	85318	40715	9935	77269	10059	179165	207144	82678	53813	112707	61159	70096	69069	88853
		5 μg/mL CHX	110886	88804	158466	176008	147774	114212	172683	131640	97176	202292	173777	168596	106614	231518	84108	148417	70245	47036	181569	16268	157726	40014	53245	99814	206572	129942	135969	187687	152534	163551	129912	85260
		8 μg/mL puromycin	52873	72716	110430	173647	43367	146118	73155	125460	162096	81142	132120	189517	163595	127487	134332	133800	109354	112620	171038	110235	89707	163381	39260	14810	36926	70917	148877	206572	103360	80866	106798	105857
Quantitative analysis of PI staining after cas9 mRNA injection, CHX treatment and puromycin treatment (cas9 mRNA injected group normalized as 1)	Results	Groups	1	2	3	4	5	6	7	8	9	10	11	12	13	14	15	16	17	18	19	20	21	22	23	24	25	26	27	28	29	30	31	32	average	stdev
	relative PI density	uninjected co.	0.000150109	0.00474093	0	0	0.0106327	0	0.000863125	0.00132596	0.00308974	0.0691	0	0	0.00108829	0.00341497	0.0126842	0	0.00474093	0	0	5.00362e-05	0.0319231	0	0	0.00569162	0	0	0	0	0	0.0140352	0	0	0.00511034	0.0133578
		cas9 mRNA (300 pg)	0.522303	0.140477	1.26046	0.457231	0.000187636	0.20361	0.64972	1.99004	0.881576	0.169585	0.649495	0.133997	1.36972	2.3714	2.48012	0.444309	2.49933	1.41629	1.06725	0.509306	0.124277	0.966562	0.125829	2.24118	2.59118	1.03422	0.67315	1.40986	0.765041	0.876835	0.863988	1.11147	1	0.778916
		5 μg/mL CHX	1.38708	1.11085	1.98226	2.20169	1.84851	1.42868	2.1601	1.64669	1.21558	2.53048	2.17379	2.10898	1.33364	2.89607	1.05211	1.85656	0.878699	0.588376	2.27126	0.203497	1.973	0.500537	0.666045	1.24858	2.58402	1.62545	1.70084	2.34779	1.90806	2.04587	1.62507	1.06652	1.63021	0.654872
		8 μg/mL puromycin	0.661391	0.909608	1.38137	2.17216	0.54248	1.8278	0.9151	1.56939	2.02767	1.01501	1.6527	2.37068	2.04642	1.59474	1.68037	1.67371	1.36792	1.40877	2.13952	1.37894	1.12215	2.04374	0.491105	0.185259	0.461909	0.887105	1.86231	2.58402	1.29294	1.01156	1.33594	1.32417	1.40431	0.595532
Fig. 3F
Optical density of puromycin-labelled protein after injecting dsRNA+ cas9 mRNA or dsRNA	Antibody	Groups	area1	area2	area3	β-actin
	α puro	WT uninjected co.	316407	188304	181314	112718
		WT 100 pg cas9 mRNA	163644	102078	89563	113547
		WT 300 pg cas9 mRNA	29593	36947	31383	101065
		MZprkra uninjected co.	365320	274357	231753	123886
		MZprkra 100 pg cas9 mRNA	339167	176620	199875	118971
		MZprkra 300 pg cas9 mRNA	270732	146883	126608	111250
Level of puromycin-labelled protein after injecting dsRNA+ cas9 mRNA or dsRNA (after normalization)	Results	Groups	Exp1	Exp2	Exp3	average	stdev
	puro/β-actin	WT uninjected co.	1	1	1	1	0
		WT 100 pg cas9 mRNA	0.513419	0.538134	0.49036	0.513971	0.0238917
		WT 300 pg cas9 mRNA	0.104312	0.218833	0.193044	0.172063	0.0600739
		MZprkra uninjected co.	1.05051	1.32565	1.16296	1.1797	0.138332
		MZprkra 100 pg cas9 mRNA	1.01559	0.888654	1.04443	0.982892	0.0828768
		MZprkra 300 pg cas9 mRNA	0.866935	0.790324	0.707494	0.788251	0.0797407
Fig. 3H
Phenotypic statistics after injecting cas9 mRNA	Experiment	Groups	normal	mild	moderate	severe	lysed	total
	Exp1	WT uninjected co.	32	0	0	0	0	32
		WT 100 pg cas9 mRNA	53	18	8	2	13	94
		WT 300 pg cas9 mRNA	27	26	10	16	32	111
		MZprkra uninjected co.	72	0	0	0	0	72
		MZprkra 100 pg cas9 mRNA	86	3	2	0	5	96
		MZprkra 300 pg cas9 mRNA	78	6	4	2	8	98
	Exp2	WT uninjected co.	60	0	0	0	0	60
		WT 100 pg cas9 mRNA	82	20	17	6	25	150
		WT 300 pg cas9 mRNA	52	32	15	23	39	161
		MZprkra uninjected co.	76	0	0	0	0	76
		MZprkra 100 pg cas9 mRNA	67	2	1	1	3	74
		MZprkra 300 pg cas9 mRNA	64	6	2	2	7	81
	Exp3	WT uninjected co.	50	0	0	0	0	50
		WT 100 pg cas9 mRNA	45	7	3	2	5	62
		WT 300 pg cas9 mRNA	23	17	8	12	20	80
		MZprkra uninjected co.	74	0	0	0	0	74
		MZprkra 100 pg cas9 mRNA	86	5	2	1	4	98
		MZprkra 300 pg cas9 mRNA	92	8	4	1	11	116
	Total	WT uninjected co.	142	0	0	0	0	142
		WT 100 pg cas9 mRNA	180	45	28	10	43	306
		WT 300 pg cas9 mRNA	102	75	33	51	91	352
		MZprkra uninjected co.	222	0	0	0	0	222
		MZprkra 100 pg cas9 mRNA	239	10	5	2	12	268
		MZprkra 300 pg cas9 mRNA	234	20	10	5	26	295
Fig. 3I
Optical density of PI staining after injecting cas9 mRNA at different doses (raw measurements)	Results	Groups	1	2	3	4	5	6	7	8	9	10	11	12	13	14	15	16	17	18	19	20	21	22	23	24	25	26	27	28	29	30	31	32	33	34	35	36	37
	RawIntDen	WT uninjected co.	0	8272	6716	0	0	11903	596	0	0	0	0	0	1257	9091	0	0	0	936	9511	403	105	1356	12587	74	0	0	0	10952	9561	213	0
		WT 100 pg cas9 mRNA	4048	7398	6579	24144	13737	0	62154	4605	24562	55378	8732	85	36549	1534	332	11770	20173	8708	11517	5092	8628	25939	0	5555	7945	62825	54916	41207	27723	18389	10962
		WT 300 pg cas9 mRNA	127884	125282	74706	64660	88918	114169	111701	106833	102589	85749	83996	118006	122131	93407	93137	124226	102301	117554	115611	110915	87014	79520	38660	46738	16091	1220	134676	129413	138462	118517	111457	103831	99655	78542	69798
		MZprkra uninjected co.	0	0	2550	0	7116	0	2583	0	0	3235.32	0	520.41	66728.5	66487.1	7100.77	3426.55	4382.73	840.18	0	0	0	0	0	3282	0	8871	0	0	0	8073	14458.6	0	0	0	0	0	2642.8
		MZprkra 100 pg cas9 mRNA	0	0	3252	6995	0	10	0	1761	9519	23750	8538	20663	18395	0	2580	1931	2484	21485	3540	3765	13209	0	11918	3290	12043	0	2085	0	3906	16717	5766	9422	0	0
		MZprkra 300 pg cas9 mRNA	13156	16500	17943	0	6521	37249	14003	32138	6629	94982	17	11989	21394	0	28400	52902	15796	57027	57496	11314	0	5496	3272	12264	2650	2435	25201	6276	20801	1798	21472	6824	17137	11339	16156
Quantitative analysis of PI staining after injecting cas9 mRNA at different doses ("WT 100 pg cas9 mRNA" group was normalized as 1)	Results	Groups	1	2	3	4	5	6	7	8	9	10	11	12	13	14	15	16	17	18	19	20	21	22	23	24	25	26	27	28	29	30	31	32	33	34	35	36	37	average	stdev
	relative PI densitty	WT uninjected co.	0	0.448947	0.364498	0	0	0.646012	0.0323467	0	0	0	0	0	0.0682212	0.493396	0	0	0	0.0507996	0.516191	0.021872	0.00569867	0.0735942	0.683135	0.0040162	0	0	0	0.594398	0.518905	0.0115602	0							0.146245	0.238203
		WT 100 pg cas9 mRNA	0.219697	0.401512	0.357062	1.31037	0.745549	0	3.37329	0.249927	1.33305	3.00553	0.473912	0.00461321	1.98363	0.0832548	0.0180186	0.638794	1.09485	0.47261	0.625063	0.276358	0.468268	1.40779	0	0.301487	0.431199	3.4097	2.98046	2.23643	1.50461	0.998027	0.594941							1	1.03164
		WT 300 pg cas9 mRNA	6.94065	6.79943	4.05452	3.50929	4.82585	6.1963	6.06235	5.79815	5.56782	4.65386	4.55872	6.40454	6.62842	5.06948	5.05483	6.74212	5.55219	6.38001	6.27456	6.01969	4.72251	4.31579	2.0982	2.53661	0.873307	0.0662131	7.30928	7.02364	7.51475	6.43228	6.04911	5.63522	5.40858	4.26271	3.78815			5.17512	1.74343
		MZprkra uninjected co.	0	0	0.138396	0	0.386207	0	0.140187	0	0	0.175591	0	0.0282442			0.385381	0.18597	0.237864	0.0455991	0	0	0	0	0	0.178124	0	0.481456	0	0	0	0.438146	0.784713	0	0	0	0	0	0.143433	0.107123	0.184037
		MZprkra 100 pg cas9 mRNA	0	0	0.176496	0.37964	0	0.00054273	0	0.0955748	0.516625	1.28898	0.463383	1.12144	0.998353	0	0.140024	0.104801	0.134814	1.16606	0.192127	0.204338	0.716893	0	0.646826	0.178558	0.65361	0	0.113159	0	0.21199	0.907282	0.312938	0.511361	0	0				0.330465	0.388769
		MZprkra 300 pg cas9 mRNA	0.714016	0.895505	0.973821	0	0.353914	2.02162	0.759985	1.74423	0.359776		0.000922642	0.650679	1.16112	0	1.54135		0.857297			0.614045	0	0.298285	0.177581	0.665605	0.143824	0.132155	1.36773	0.340618	1.12893	0.0975829	1.16535	0.370359	0.930077	0.615402	0.876835			0.676084	0.53825

### Sheet: Fig. 4
Fig. 4B
Phenotypic analysis of WISH after co-injecting sqt mRNA and nanog mRNA	Groups		endogenous	patial	widespread	total
	uninj		40	0	0	40
	sqt mRNA		0	0	46	46
	sqt + nanog mRNA		6	21	25	52
	sqt + nanog mRNA (-dsRNA)		0	1	49	50
Fig. 4D
Phenotypic analysis after injecting nanog mRNA into Mnanog	Groups		normal	malformed	total
	WT uninj		85	0	85
	Mnanog uninj		79	145	224
	Mnanog + nanog mRNA		25	210	235
	Mnanog + nanog mRNA (-dsRNA)		215	7	222
Fig. 4F
Analysis of pigment-loss phenotypes after co-injecting cas9 mRNA and slc45a2 sgRNA	Groups		Albino	MosaicI	Mosaic2	Normal	Monster	Total	Morphologically normal
	cas9 mRNA + slc45a2 sgRNA		8	16	14	33	23	94	71
	cas9 mRNA (-dsRNA) + slc45a2 sgRNA		18	32	13	16	8	87	79
Fig. 4J
Genome editing efficiency after co-injecting cas9 mRNA and slc45a2 sgRNA	Groups		1	2	3	4	5	ave	stdev
	cas9 mRNA + slc45a2 sgRNA		0.47	0.49	0.5	0.47	0.4	0.466	0.0391152
	cas9 mRNA (-dsRNA) + slc45a2 sgRNA		0.73	0.64	0.79	0.73	0.62	0.702	0.0704982
Fig. 4L
Transgenic GFP analysis after co-injecting Tol2 TP mRNA and transposible plasmid	Groups		wide-spread	mosaic	weak	total	monster
	Tol2 TP mRNA (100 pg) + plasmid		15	29	46	90	21
	Tol2 TP mRNA (100pg, -dsRNA) + plasmid		22	17	15	54	1
	Tol2 TP mRNA (200 pg) + plasmid		9	14	9	32	17
	Tol2 TP mRNA (200pg, -dsRNA) + plasmid		22	17	4	43	2
Fig. 4N
qPCR analysis of excision efficiency after co-injecting Tol2 TP mRNA and transposible plasmid	Primer	Groups	1st	2nd	3rd	average	stdev
	Tol2 TP	plasmid co.	0.000196	0.002762	0.000756	0.001238	0.0013492
		Tol2 TP mRNA (100 pg) + plasmid	1	1	1	1	0
		Tol2 TP mRNA (100pg, -dsRNA) + plasmid	6.06287	4.22807	3.89062	4.72719	1.16897
Fig. 4O
Ratio of F1 embryos with GFP expression	Groups		1	2	3	4	5	6	7	8	9	10
	Tol2 TP mRNA (100 pg) + plasmid		4.92	8.82	26.79	21.53	18.18	58.33	17.31	35.71	21.53
	Tol2 TP mRNA (100pg, -dsRNA) + plasmid		35.16	61.24	20.51	56.7	48.89	63.81	67.82	48.21	8.87	22.48

### Sheet: Fig. 5
Fig. 5B
Optical density of puromycin-tagged protein after injecting unmodified or m1φ modified dsRNA (raw measurements)	Antibody	Groups	area1	area2	area3	β-actin
	α puro	WT uninjected co.	405698	397759	28624	64333
		WT dsRNA	158842	117633	8088	72350
		WT m1φ dsRNA	455112	414257	20953	63263
		MZprkra uninjected co.	472394	463404	27325	67687
		MZprkra dsRNA	384894	382137	21407	60131
		MZprkra m1φ dsRNA	478595	433111	21435	63997
Relative puromycin-incorporated protein level	Results	Groups	area1	area2	area3	average	stdev
	puro/β-actin	WT uninjected co.	1	1	1	1	0
		WT dsRNA	0.348143	0.262969	0.25125	0.287454	0.0528839
		WT m1φ dsRNA	1.14077	1.05909	0.744389	0.981418	0.209297
		MZprkra uninjected co.	1.1067	1.10731	0.907316	1.04044	0.115291
		MZprkra dsRNA	1.01502	1.02786	0.800131	0.94767	0.127934
		MZprkra m1φ dsRNA	1.18588	1.09459	0.752779	1.01108	0.228307
Fig. 5C
Phenotypic analysis after injecting modified and m1φ modified dsRNAs	Groups		normal	mild	moderate	severe	lysed	total
	WT uninjected co.		90	0	0	0	0	90
	WT dsRNA		27	19	23	8	17	94
	WT m1φ dsRNA		93	2	1	2	3	101
	MZprkra uninjected co.		79	0	0	0	0	79
	MZprkra dsRNA		86	3	1	1	3	94
	MZprkra m1φ dsRNA		103	1	0	0	3	107
Fig. 5D
Optical density of PI staining after injecting unmodified or m1φ modified dsRNAs	Results	Groups	1	2	3	4	5	6	7	8	9	10	11	12	13	14	15	16	17	18	19	20	21	22	23	24	25	26	27	28	29	30
	RawIntDen	WT uninjected co.	1075	1	0	3843	0	5999	273	8594	87	69	0	12	1359	0	14	17096	0	13623	87	86	0	1122	2900	7376	8481	87	69	0	0	9647
		WT dsRNA	237899	179924	39517	63542	83725	198642	192816	243686	362818	13557	289650	35026	20081	122540	199801	203390	297591	346020	92487	279504	137750	288300	112417	338719	204995	11544	374451	3713	129102	376997
		WT m1φ dsRNA	0	3798	290	2735	9420	81508	13654	110818	7325	771	87	0	27341	0	1014	0	1	0	87	0	4133	4525	12	34389	1	523	2923	547	742	51
Normalized intensity of PI staining after injecting unmodified or m1φ modified dsRNAs	Results	Groups	1	2	3	4	5	6	7	8	9	10	11	12	13	14	15	16	17	18	19	20	21	22	23	24	25	26	27	28	29	30	average	stdev
	relative PI intensity	uninjected co.	0.00588482	5.47425e-06	0	0.0210375	0	0.03284	0.00149447	0.0470457	0.00047626	0.000377723	0	6.5691e-05	0.0074395	0	7.66395e-05	0.0935878	0	0.0745757	0.00047626	0.000470785	0	0.00614211	0.0158753	0.0403781	0.0464271	0.00047626	0.000377723	0	0	0.0528101	0.0149447	0.0251287
		WT dsRNA	1.30232	0.984949	0.216326	0.347845	0.458331	1.08742	1.05552	1.334	1.98616	0.0742144	1.58562	0.191741	0.109928	0.670814	1.09376	1.11341	1.62909	1.8942	0.506297	1.53007	0.754078	1.57823	0.615399	1.85423	1.12219	0.0631947	2.04984	0.0203259	0.706736	2.06378	1	0.655465
		WT m1φ dsRNA	0	0.0207912	0.00158753	0.0149721	0.0515674	0.446195	0.0747454	0.606645	0.0400989	0.00422065	0.00047626	0	0.149671	0	0.00555089	0	5.47425e-06	0	0.00047626	0	0.0226251	0.024771	6.5691e-05	0.188254	5.47425e-06	0.00286303	0.0160012	0.00299441	0.00406189	0.000279187	0.0559642	0.136832
Fig. 5F
Optical density of puromycin-labelled proteins after injecting mRNAs or m1φ modified mRNAs	Antibody	Groups	area1	area2	area3	β-actin
	α puro	uninjected co.	179311	484212	412039	163892
		cas9 mRNA	80841	242276	271467	155968
		cas9 m1φ mRNA	171662	431229	395339	161930
		uninjected co.	279691	544998	437047	138684
		Tol2 TP mRNA	123182	289391	166248	134617
		Tol2 TP m1φ mRNA	273271	488874	336706	111554
		uninjected co.	192762	361897	293887	107586
		cre mRNA	76094	179517	141371	110618
		cre m1φ mRNA	179993	386204	251767	100542
Relative levels of puromycin-incorporated protein (puro/actin)	Results	Groups	area1	area2	area3	average	stdev
	α puro	uninjected co.	1	1	1	1	0
		cas9 mRNA	0.473748	0.525772	0.692311	0.563943	0.114172
		cas9 m1φ mRNA	0.968942	0.901369	0.971095	0.947135	0.0396491
		uninjected co.	1	1	1	1	0
		Tol2 TP mRNA	0.453728	0.547037	0.391881	0.464215	0.0781075
		Tol2 TP m1φ mRNA	1.21466	1.11518	0.957776	1.09587	0.129528
		uninjected co.	1	1	1	1	0
		cre mRNA	0.383936	0.482448	0.467854	0.444746	0.053166
		cre m1φ mRNA	0.999177	1.14193	0.916699	1.01927	0.113953
Fig. 5G
Phenotypic analysis after injecting unmodified or m1φ modified mRNAs	Groups		normal	mild	moderate	severe	lysed	total
	uninjected co.		63	0	0	0	0	63
	cas9 mRNA		42	25	16	21	37	141
	cas9 m1φ mRNA		127	1	0	1	4	133
	uninjected co.		58	0	0	0	0	58
	Tol2 TP mRNA		51	19	12	27	32	141
	Tol2 TP m1φ mRNA		118	2	0	0	3	123
	uninjected co.		96	0	0	0	0	96
	cre mRNA		75	42	18	27	35	197
	cre m1φ mRNA		203	3	1	2	6	215
Fig. 5H
Intensity of PI stained embryos after injecting unmodified or m1φ modified mRNAs	Results	Groups	1	2	3	4	5	6	7	8	9	10	11	12	13	14	15	16	17	18	19	20	21	22	23	24	25	26	27	28	29	30	30	30	30	30	30	30	30	30	30
	RawIntDen	uninjected co.	0	0	379	0	76	474	0	0	153	0	0	87	339	0	0	0	0	0	0	247	0	19857	69	0	0	0	1	0	15	4763	247	0	0
		cas9 mRNA	33391	156900	202593	384682	193273	362059	199802	123695	69404	30198	287467	141118	27989	111960	122423	146066	0.003	421627	0.011	89218	24859	39982	72714	5146	0	31996	27197	105001	69859	96124	55290	50456	100226	72274	39529	83524	199323	152477	89024
		cas9 m1φ mRNA	7717	76	0	0	22348	1	8110	15527	247	255	5252	69	0	110	87	247	75	0	12	101	13587	47	0	2496	5	6544	7717	12	74949	110	247	5533	8893	247	0	6	0	15	75
		Tol2 TP mRNA	105582	60987	144944	81561	203926	21709	57336	33834	160425	33708	59205	159497	193278	88701	99481	169670	70179	29018	55863	27094	58386	48425	57492	70799	22550	72263	72228	65572	367357	218411	115317	233695	399233	345324	194404	393492	363222
		Tol2 TP m1φ mRNA	117	300	0	0	20402	0	0	0	0	6643	2453	15	0	381	1897	111	117	0	222	0	103	0	0	0	332	346	6786	141	2953	2718	117	26593	5673	117	67413	8578
		cre mRNA	100007	81858	155814	87384	0	47978	275513	156665	33823	41133	70692	294601	144555	444426	0	0	175518	56289	0	101920	280421	194011	43365	167506	269661	76688	27564	2573	11564	17822	11366	6648	108453	320971	180135
		cre m1φ mRNA	0	0	6461	172	0	0	16964	13	28064	3101	1048	47	20425	0	3719	0	1317	6821	0	34926	7758	30159	57711	18392	18392	66590	13779	226	0	39606	22601	21794	23027	22443
Quantitative analysis of PI staining	Results		1	2	3	4	5	6	7	8	9	10	11	12	13	14	15	16	17	18	19	20	21	22	23	24	25	26	27	28	29	30	30	30	30	30	30	30	30	30	30	average	stdev
	mRNA/cas9 mRNA	uninjected co.	0	0	0.00334498	0	0.00067076	0.00418343	0	0	0.00135035	0	0	0.000767844	0.00299194	0	0	0	0	0	0	0.00217997	0	0.175254	0.00060898	0	0	0	8.82579e-06	0	0.000132387	0.0420373	0.00217997	0	0							0.00714274	0.0310482
		cas9 mRNA	0.294702	1.38477	1.78804	3.39512	1.70579	3.19546	1.76341	1.09171	0.612545	0.266521	2.53712	1.24548	0.247025	0.988136	1.08048	1.28915	2.64774e-08	3.72119	9.70837e-08	0.78742	0.2194	0.352873	0.641759	0.0454175	0	0.28239	0.240035	0.926717	0.616561	0.848371	0.487978	0.445314	0.884574	0.637875	0.348875	0.737166	1.75918	1.34573	0.785707	1	0.923603
		cas9 m1φ mRNA	0.0681087	0.00067076	0	0	0.197239	8.82579e-06	0.0715772	0.137038	0.00217997	0.00225058	0.0463531	0.00060898	0	0.000970837	0.000767844	0.00217997	0.000661935	0	0.00010591	0.000891405	0.119916	0.000414812	0	0.0220292	4.4129e-05	0.057756	0.0681087	0.00010591	0.661484	0.000970837	0.00217997	0.0488331	0.0784878	0.00217997	0	5.29548e-05	0	0.000132387	0.000661935	0.0408967	0.111608
		Tol2 TP mRNA	0.931845	0.538259	1.27925	0.719841	1.79981	0.191599	0.506036	0.298612	1.41588	0.2975	0.522531	1.40769	1.70583	0.782857	0.877999	1.49747	0.619385	0.256107	0.493035	0.239126	0.515303	0.427389	0.507413	0.624857	0.199022	0.637778	0.637469	0.578725	3.24222	1.92765	1.01776	2.06254	3.52355	3.04776	1.71577	3.47288	3.20572			1.18174	0.995593
		Tol2 TP m1φ mRNA	0.00103262	0.00264774	0	0	0.180064	0	0	0	0	0.0586297	0.0216497	0.000132387	0	0.00336263	0.0167425	0.000979663	0.00103262	0	0.00195933	0	0.000909057	0	0	0	0.00293016	0.00305372	0.0598918	0.00124444	0.0260626	0.0239885	0.00103262	0.234704	0.0500687	0.00103262	0.594973	0.0757077				0.0378842	0.107856
		cre mRNA	0.882641	0.722462	1.37518	0.771233	0	0.423444	2.43162	1.38269	0.298515	0.363031	0.623913	2.60009	1.27581	3.92241	0	0	1.54909	0.496795	0	0.899525	2.47494	1.7123	0.382731	1.47837	2.37997	0.676832	0.243274	0.0227088	0.102061	0.157293	0.100314	0.0586739	0.957184	2.83282	1.58983					1.00536	0.990281
		cre m1φ mRNA	0.144522	0.0283661	0	0	0.0570235	0.00151804	0	0	0.149721	0.000114735	0.247687	0.0273688	0.00924943	0.000414812	0.180267	0	0.0328231	0	0.0116236	0.0602007	0	0.30825	0.0684705	0.266177	0.509345	0.162324	0.162324	0.58771	0.121611	0.00199463	0	0.349554	0.199472	0.192349	0.203232	0.198077				0.118939	0.147358
Fig. 5I
Editing efficiency of Cas9 translated from unmodified and m1φ modified cas9 mRNAs	Groups		1	2	3	4	ave	stdev
	cas9 mRNA + slc45a2 sgRNA		0.43	0.33	0.45	0.4	0.4025	0.0525198
	cas9 m1φ mRNA + slc45a2 sgRNA		0.86	0.68	0.72	0.78	0.76	0.0783156
Fig. 5J
Excision assay of Tol2 transposase translated from different mRNAs (raw Ct values)	Primer	Groups	1st	2nd	3rd	4th
	Tol2 TP	plasmid co.	ND	ND	ND	ND
		Tol2 TP mRNA + plasmid	32	32.53	32.16	32.29
		Tol2 TP m1φ mRNA + plasmid	29.06	29.2	29.02	28.94
	gapdh	plasmid co.	20	20.04	20.25	20.36
		Tol2 TP mRNA + plasmid	20.2	20.16	20.25	20.33
		Tol2 TP m1φ mRNA + plasmid	19.26	19.29	19.53	19.79
Relative level of excision efficiency	Primer	Groups	1st	2nd	3rd	4th	ave	stdev
	Tol2 TP	plasmid co.	0.00389169	0.0040011	0.00462803	0.0049947	0.00437888	0.000523251
		Tol2 TP mRNA + plasmid	1.14442	0.770898	1.0604	1.02428	1	0.160812
		Tol2 TP m1φ mRNA + plasmid	4.57767	4.24161	5.67497	7.18313	5.41934	1.32561
Fig. 5K
Transgenic GFP expression analysis	Groups		wide-spread	mosaic	weak	total	monster
	Tol2 TP mRNA + plasmid		15	28	45	88	140
	Tol2 TP m1φ mRNA + plasmid		39	73	33	145	46
Fig. 5N
qPCR analysis of excision efficiency after co-injecting cre m1φ mRNA loxP containing plasmid (raw Ct values)	Primer	Groups	1st	2nd	3rd
	detection primers	plasmid co.	ND	ND	ND
		cre mRNA + plasmid	31.02	31.7	31.39
		cre m1φ mRNA + plasmid	28.95	29.1	29.33
	internal control primers	plasmid co.	9.06	9.04	9.1
		cre mRNA + plasmid	9.18	9.37	9.3
		cre m1φ mRNA + plasmid	9.22	9.21	9.29
Normalized excision efficiency after co-injecting cre m1φ mRNA loxP containing plasmid		Groups	1st	2nd	3rd	ave	stdev
		plasmid co.	0.00211198	0.00220167	0.00229516	0.00220294	9.15978e-05
		cre mRNA + plasmid	1.17512	0.836718	0.988158	1	0.169514
		cre m1φ mRNA + plasmid	5.07291	4.54038	4.09202	4.56844	0.491046

### Sheet: Fig. 6
Fig. 6B
Relative levels of dsRNA bound to Prkra (raw IntDen)	dsRNA	Groups	1st	2nd	3rd
	UTP	Prkra-0 ng	0.979	1.148	0.629
		Prkra-15 ng	0.501	0.565	0.294
		Prkra-30 ng	0.198	0.203	0.105
		Prkra-60 ng	0.0007194	0.053	0.044
		Prkra-120 ng	2.778e-06	0	0.014
		Prkra-240 ng	0.0008917	0.002	0
	m1φ	Prkra-0 ng	1.009	1.105	0.755
		Prkra-15 ng	0.98	1.082	0.684
		Prkra-30 ng	0.966	1.077	0.656
		Prkra-60 ng	0.706	0.789	0.437
		Prkra-120 ng	0.274	0.383	0.302
		Prkra-240 ng	0.031	0.075	0.12
Relative levels of dsRNA bound to Prkra	dsRNA	Groups	1st	2nd	3rd	average	stdev
	UTP	Prkra-0 ng	0	0	0	0	0
		Prkra-15 ng	0.488253	0.50784	0.532591	0.509561	0.0222191
		Prkra-30 ng	0.797753	0.823171	0.833068	0.817997	0.0182173
		Prkra-60 ng	0.999265	0.953833	0.930048	0.961049	0.0351684
		Prkra-120 ng	0.999997	1	0.977742	0.99258	0.0128496
		Prkra-240 ng	0.999089	0.998258	1	0.999116	0.000871382
	m1φ	Prkra-0 ng	0	0	0	0	0
		Prkra-15 ng	0.0287413	0.0208145	0.0940397	0.0478652	0.0401843
		Prkra-30 ng	0.0426165	0.0253394	0.131126	0.0663605	0.0567497
		Prkra-60 ng	0.300297	0.285973	0.421192	0.335821	0.0742798
		Prkra-120 ng	0.728444	0.653394	0.6	0.660613	0.0645256
		Prkra-240 ng	0.969277	0.932127	0.84106	0.914154	0.0659708

### Sheet: Fig. S1
Fig. S1B
Phenotypic statistics after injecting wild-type or frame-shifted Tol2 TP mRNAs	Experiment	Groups	normal	mild	moderate	severe	lysed	total
	Exp1	uninjected co.	85	0	0	0	0	85
		Tol2 TP mRNA	26	14	6	9	78	133
		Tol2 TP FS mRNA	21	9	5	9	71	115
	Exp2	uninjected co.	95	0	0	0	0	95
		Tol2 TP mRNA	24	16	8	11	66	125
		Tol2 TP FS mRNA	31	13	4	9	80	137
	Exp3	uninjected co.	60	0	0	0	0	60
		Tol2 TP mRNA	21	13	5	8	60	107
		Tol2 TP FS mRNA	21	12	5	9	48	95
	Total	uninjected co.	240	0	0	0	0	240
		Tol2 TP mRNA	71	43	19	28	204	365
		Tol2 TP FS mRNA	73	34	14	27	199	347
Fig. S1C
Phenotypic statistics after injecting wild-type or frame-shifted nanog mRNAs	Experiment	Groups	normal	mild	moderate	severe	lysed	total
	Exp1	uninjected co.	120	0	0	0	0	120
		nanog mRNA	73	5	3	2	10	93
		nanog FS mRNA	63	6	7	3	12	91
	Exp2	uninjected co.	152	0	0	0	0	152
		nanog mRNA	89	7	4	4	12	116
		nanog FS mRNA	76	10	3	4	13	106
	Exp3	uninjected co.	119	0	0	0	0	119
		nanog mRNA	109	7	6	8	16	146
		nanog FS mRNA	127	12	6	5	35	185
	Total	uninjected co.	391	0	0	0	0	391
		nanog mRNA	271	19	13	14	38	355
		nanog FS mRNA	266	28	16	12	60	382
Fig. S1D
Phenotypic statistics after injecting highly or weakly toxic mRNAs	Experiment	Groups	normal	mild	moderate	severe	lysed	total
	cas9	uninjected co.	204	0	0	0	1	205
		highly toxic mRNA	207	40	26	29	126	428
		weakly toxic mRNA	250	12	5	9	31	307
	Tol2 TP	uninjected co.	240	0	0	0	0	240
		highly toxic mRNA	71	43	19	28	204	365
		weakly toxic mRNA	273	17	6	12	28	336
	nanog	uninjected co.	391	0	0	0	0	391
		highly toxic mRNA	67	56	59	99	177	458
		weakly toxic mRNA	271	19	13	14	38	355
Fig. S1F
Optical density of J2 dot blot	mRNA	Groups	1st	2nd	3rd
	cas9	highly toxic mRNA	0.891	0.546	0.912	IntDen
		weakly toxic mRNA	0.409	0.295	0.192	IntDen
	Tol2 TP	highly toxic mRNA	0.736	0.802	0.884	IntDen
		weakly toxic mRNA	0.232	0.274	0.272	IntDen
	nanog	highly toxic mRNA	329819	267764	303138	RawIntDen
		weakly toxic mRNA	132700	45664	73386	RawIntDen
Relative dsRNA level (dsRNA in weakly toxic mRNAs is normalized as 1)	mRNA	Groups	1st	2nd	3rd	average	stdev
	cas9	highly toxic mRNA	2.98326	1.82813	3.05357	2.62165	0.688113
		weakly toxic mRNA	1.36942	0.987723	0.642857	1	0.363437
	Tol2 TP	highly toxic mRNA	2.83805	3.09254	3.40874	3.11311	0.285902
		weakly toxic mRNA	0.894602	1.05656	1.04884	1	0.0913592
	nanog	highly toxic mRNA	3.93032	3.19083	3.61237	3.57784	0.370949
		weakly toxic mRNA	1.58133	0.544159	0.87451	1	0.529851
Fig. S1G
Phenotypic analysis after injecting different mRNAs	Experiment		normal	mild	moderate	severe	lysed	total
	uninjected co.		62	0	0	0	0	62
	cas9		18	24	21	18	33	114
	Tol2 TP		22	19	26	13	28	108
	nanog		6	18	19	35	32	110
	cre		28	15	14	25	29	111
	luc		82	7	2	6	7	104
	gfp		98	2	1	1	2	104
Fig. S1I
Optical density of J2 dot blot		mRNA	1st	2nd	3rd
	RawIntDen	cas9	152473	143835	157092
		Tol2 TP	127988	119078	126484
		nanog	125270	115916	134187
		cre	108326	98325	110738
		luc	20413	13109	36308
		gfp	17807	10332	15778
Relative dsRNA level (cas9 mRNA normalized as 1)		mRNA	1st	2nd	3rd	average	stdev
	RawIntDen/cas9 RawIntDen	cas9	1.00886	0.951709	1.03943	1	0.0445254
		Tol2 TP	0.846855	0.7879	0.836903	0.823886	0.0315594
		nanog	0.828871	0.766978	0.887872	0.827907	0.0604524
		cre	0.716758	0.650584	0.732717	0.70002	0.0435496
		luc	0.135066	0.086738	0.240238	0.154014	0.0784847
		gfp	0.117823	0.0683635	0.104398	0.0968615	0.0255766
Fig. S1L
qPCR analysis of reverse RNA strands level (raw Ct values)	Primer	Groups	1st	2nd	3rd
	antisense	highly toxic cas9 mRNA	14.88	15.01	15.21
		weakly toxic cas9 mRNA	16.05	16	16.17
	sense	highly toxic cas9 mRNA	15.46	15.16	15.41
		weakly toxic cas9 mRNA	14.41	14.5	14.17
relative level of reverse-complement strands level		Groups	1st	2nd	3rd	ave	stdev
		highly toxic cas9 mRNA	4.85125	3.6009	3.72789	4.06001	0.68817
		weakly toxic cas9 mRNA	1.04128	1.14739	0.811328	1	0.171792
Fig. S1M
relative level of reverse-complement strands level		Groups	1st	2nd	3rd	ave	stdev
		original mRNA	4.83663	5.36657	4.93825	5.04715	0.281256
		purified mRNA	0.86095	0.86095	1.2781	1	0.240842

### Sheet: Fig. S2
Fig. S2F
mitophagy events after dsRNA injection	Groups	normal	mitophagy	total
	uninjected co.	46	0	46
	dsRNA	14	55	69

### Sheet: Fig. S4
Fig. S4A
Optical density (IntDen) of WB	Experiment	Groups	1	2	3
	α-myc	uninj	0	0	0
		sqt mRNA	0.14	0.141	0.123
		sqt + nanog mRNA	0.042	0.033	0.024
		sqt + nanog mRNA (-dsRNA)	0.125	0.127	0.102
	α-β-actin	uninj	0.016	0.029	0.01
		sqt mRNA	0.014	0.022	0.014
		sqt + nanog mRNA	0.013	0.021	0.014
		sqt + nanog mRNA (-dsRNA)	0.014	0.022	0.014
Relative translated Sqt-myc	Experiment	Groups	1	2	3	average	stdev
	α-myc	uninj	0	0	0	0	0
		sqt mRNA	1.19072	0.763144	1.04613	0.21749	1
		sqt + nanog mRNA	0.384695	0.187113	0.204124	0.109494	0.258644
		sqt + nanog mRNA (-dsRNA)	1.06314	0.687371	0.867526	0.18794	0.87268
Fig. S4E
Genome editing efficiency analysis	Groups		1	2	3	ave	stdev
	cas9 mRNA + rbm24a sgRNA		0.2	0.15	0.13	0.16	0.0360555
	cas9 mRNA (-dsRNA) + rbm24a sgRNA		0.27	0.46	0.43	0.386667	0.102144
Fig. S4G
Level of Cas9 protein translated from different mRNAs	Antibodies	Groups	1	2	3	ave	stdev
	α-Cas9	cas9 mRNA	1.22875	1.02427	0.746982	1	0.241798
		cas9 mRNA (-dsRNA)	4.57809	3.51987	1.8999	3.33262	1.34888
